# The expanded BXD family of mice: A cohort for experimental systems genetics and precision medicine

**DOI:** 10.1101/672097

**Authors:** David G. Ashbrook, Danny Arends, Pjotr Prins, Megan K. Mulligan, Suheeta Roy, Evan G. Williams, Cathleen M. Lutz, Alicia Valenzuela, Casey J. Bohl, Jesse F. Ingels, Melinda S. McCarty, Arthur G. Centeno, Reinmar Hager, Johan Auwerx, Saunak Sen, Lu Lu, Robert W. Williams

**Author notes:** Contributed equally to this work, and should both be considered as joint first authors (David G. Ashbrook, Danny Arends). Corresponding authors: David G. Ashbrook,; Robert W. Williams,; Lu Lu. Author email & ORCID David G. Ashbrook -, Danny Arends -, Pjotr Prins -, Megan K. Mulligan -, Suheeta Roy -, Evan G. Williams -, Cathleen M. Lutz -, Alicia Valenzuela -, Casey J. Bohl -, Jesse F. Ingels -, Melinda McCarty -, Arthur G. Centeno -, Reinmar Hager -, Johan Auwerx -, Saunak Sen - - 0000-0003-4519-6361, Lu Lu -, Robert W. Williams.

## Abstract

The challenge of precision medicine is to model complex interactions among DNA variants, sets of phenotypes, and complex environmental factors and confounders. We have expanded the BXD family, creating a powerful and extensible test bed for experimental precision medicine and an ideal cohort to study gene-by-environmental interactions.

These BXD segregate for over 6 million variants, with a mean minor allele frequency close to 0.5. We have increased the family two-fold to 150 inbred strains, all derived from C57BL/6J and DBA/2J. We have also generated updated and comprehensive genotypes and an unrivaled deep phenome.

Approximately 10,000 recombinations have been located, allowing precision of quantitative trait loci mapping of ±2.0 Mb over much of the genome and ±0.5 Mb for Mendelian loci. The BXD phenome includes more than 100 ‘omics data sets and >7000 quantitative and clinical phenotypes, all of which is publicly available.

The BXD family is an enduring, collaborative, and replicable resource to test causal and mechanistic links between genomes and phenomes at many stages and under a wide variety of treatments and interventions.
