## Supplementary Table 1 for "The expanded BXD family of mice: A cohort for experimental systems genetics and precision medicine"

### Sheet: Sheet1
Expanded name	Official name	GeneNetwork name	Year breeding started	Date production began at JAX	JAX Stock No	Availability (as of March 2019)	Epoch	Method of derivation	Mitocondrial origin (if known)	October 2018 reported generation at JAX	March 2019 reported generation at JAX	Febuary 2019 generation at UTHSC	Generation at sequencing	Genotyped on Illumina 13377 SNP array	Genotyped on Affymetrix MouseDiversityArray600K	Generation at Affymetrix MouseDiversityArray600K	Generation at MUGA array genotyping	Generation at MegaMUGA array genotyping	Generation at GigaMUGA array genotyping	Generation went extinct (if known)	Backcross and RIX-derived breeding notes	Any genotypes available
BXD001/TyJ	BXD1/TyJ	BXD1	1971	2001-07-02	000036	Repository Live	1	B6 female to D2 male F2 intercross	B6	F115+40	F115+42	157	F115+F39	Y	Y		F144					Y
BXD002/TyJ	BXD2/TyJ	BXD2	1971	2001-08-21	000075	Repository Live	1	B6 female to D2 male F2 intercross	B6	F48p+	F48p+F3		F146+F40	Y	Y							Y
BXD003	BXD3			Extinct		Extinct	1	B6 female to D2 male F2 intercross														N
BXD004	BXD4			Extinct		Extinct	1	B6 female to D2 male F2 intercross														N
BXD005/TyJ	BXD5/TyJ	BXD5	1971	2001-07-05	000037	Pre-order (est. Jul 8, 2019)	1	B6 female to D2 male F2 intercross	B6	F114+31	F114+35	150	F114+F28	Y	Y							Y
BXD006/TyJ	BXD6/TyJ	BXD6	1971	2001-07-02	000007	Repository Live	1	B6 female to D2 male F2 intercross	B6	F149+40	F149+43		F149+F39	Y	Y							Y
BXD007	BXD7			Extinct		Extinct	1	B6 female to D2 male F2 intercross														N
BXD008/TyJ	BXD8/TyJ	BXD8	1971	2000-06-02	000084	Pre-order (est. Dec 17, 2018)	1	B6 female to D2 male F2 intercross	B6	F36p+37	F36p+39		F36p+F37	Y	Y							Y
BXD009/TyJ	BXD9/TyJ	BXD9	1971	2001-06-29	000105	Pre-order (est. Jun 3, 2019)	1	B6 female to D2 male F2 intercross	B6	F123+21	F144p	162	F123+F35	Y	Y		F144					Y
BXD010	BXD10			Extinct		Extinct	1	B6 female to D2 male F2 intercross														N
BXD011/TyJ	BXD11/TyJ	BXD11	1971	2001-07-25	000012	Repository Live	1	B6 female to D2 male F2 intercross	B6	F117+45	F117+49	166	F117+F44	Y	Y		F139					Y
BXD012/TyJ	BXD12/TyJ	BXD12	1971	2001-07-05	000045	Repository Live	1	B6 female to D2 male F2 intercross	B6	F104+35	F104+38		F104+F33	Y	Y		F123					Y
BXD013/TyJ	BXD13/TyJ	BXD13	1971	2000-06-02	000040	Repository Live	1	B6 female to D2 male F2 intercross	B6	F60p+55	F60p+56		F60+pF51	Y	Y		F90					Y
BXD014/TyJ	BXD14/TyJ	BXD14	1971	2001-07-17	000329	Repository Live	1	B6 female to D2 male F2 intercross	B6	F119+38	F119+40	158	F119+F35	Y	Y		F144					Y
BXD015/TyJ	BXD15/TyJ	BXD15	1971	2001-07-09	000095	Repository Live	1	B6 female to D2 male F2 intercross	B6	F99+32	F99+35	133	F99+F27	Y	Y							Y
BXD016/TyJ	BXD16/TyJ	BXD16	1971	2001-07-24	000013	Repository Live	1	B6 female to D2 male F2 intercross	B6	F141+44	F141+49	190	F141+F42	Y	Y		F179					Y
BXD017	BXD17			Extinct		Extinct	1	B6 female to D2 male F2 intercross														N
BXD018/TyJ	BXD18/TyJ	BXD18	1971	2001-07-18	000015	Repository Live	1	B6 female to D2 male F2 intercross	B6	F128+37	F128+41		F128+F36	Y	Y							Y
BXD019/TyJ	BXD19/TyJ	BXD19	1971	2001-06-29	000010	Repository Live	1	B6 female to D2 male F2 intercross	B6	F125+37	F125+42		F125+F38	Y	Y				F159			Y
BXD020/TyJ	BXD20/TyJ	BXD20	1971	2003-02-10	000330	Repository Live	1	B6 female to D2 male F2 intercross	B6	F48N5F75+10pF5	F48N5F75+10pF6		F48N5F75+10pF12	Y	Y							Y
BXD021/TyJ	BXD21/TyJ	BXD21	1971	2001-07-02	000077	Repository Live	1	B6 female to D2 male F2 intercross	B6	F44p+27	F44p+31		F44+pF26	Y	Y	F44p+9						Y
BXD022/TyJ	BXD22/TyJ	BXD22	1971	2001-07-10	000043	Repository Live	1	B6 female to D2 male F2 intercross	B6	F128p+16	F128p+20		F128+pF16	Y	Y	F130						Y
BXD023/TyJ	BXD23/TyJ	BXD23	1971	2002-06-22	000098	Extinct	1	B6 female to D2 male F2 intercross	B6	?				Y	Y	F119						Y
BXD024/TyJ	BXD24/TyJ	BXD24	1971	6/22/2002 but rederived from 1988 cryo stock in 2005	005243	Pre-order (est. Sep 2, 2019)	1	B6 female to D2 male F2 intercross	B6	?		123	F114	Y	Y	F84p+4(cryo)+?	F93					Y
BXD024/TyJ-Cep290rd16/J	BXD24/TyJ-Cep290rd16/J	BXD24a	1971	2001-07-18	000031 | rd16	Repository Live	1	B6 female to D2 male F2 intercross	B6	F140+41	F140+46		F140+F40	Y	Y	F159						Y
BXD025/TyJ	BXD25/TyJ	BXD25	1971	2004-09-27	000081	Cryo Recovery	1	B6 female to D2 male F2 intercross	B6	?				Y	Y	F138						Y
BXD026	BXD26			Extinct		Extinct	1	B6 female to D2 male F2 intercross														N
BXD027/TyJ	BXD27/TyJ	BXD27	1971	2001-08-07	000041	Repository Live	1	B6 female to D2 male F2 intercross	B6	F139+39	F139+41	182	F139+36	Y	Y	F151	F163					Y
BXD028/TyJ	BXD28/TyJ	BXD28	1971	2001-06-29	000047	Repository Live	1	B6 female to D2 male F2 intercross	B6	F76+41	F76+45	120	F76+F40	Y	Y	F94						Y
BXD029/Ty	BXD29/Ty	BXD29	1971	originally 8/29/2003 then 10/14/2009	010981	Repository Live	1	B6 female to D2 male F2 intercross	B6	F38p+21	F38p+24	71	F38+pF20	Y	N		F26					Y
BXD029-Tlr4lps-2J/J	BXD29-Tlr4lps-2J/J		1971	2001-07-02	000029 | defective lipopolysaccharide response, 2J	Repository Live	1	B6 female to D2 male F2 intercross	B6	F136+34	64p+4		F136+F33	Y	N							Y
BXD030	BXD30/TyJ	BXD30	1971	8/29/03 but extinct by 2004		Extinct	1	B6 female to D2 male F2 intercross						Y	Y	(at F102 in 1998)				104		Y
BXD031/TyJ	BXD31/TyJ	BXD31	1978	2001-10-02	000083	Repository Live	1	B6 female to D2 male F2 intercross	B6	F107+47	F107+49	156	F107+F41	Y	Y	F124	F132					Y
BXD032/TyJ	BXD32/TyJ	BXD32	1978	2001-07-05	000078	Repository Live	1.5	B6D2F1 male to a DBA/2J female	D2	F96+34	F96+37	148	F96+F34	Y	Y	F117?	F117					Y
BXD032/TyJ-Galctwi-5J/J	BXD32/TyJ-Galctwi-5J/J		1978	2001-07-05	003613 | twitcher 5 Jackson	Cryo Recovery	1.5	B6D2F1 male to a DBA/2J female	D2	?												N
BXD033/TyJ	BXD33/TyJ	BXD33	1995	2002-06-25	003222	Repository Live	2	B6 female to D2 male F2 intercross	B6	F39+42	F39+45		F39+F39	Y	Y	F53						Y
BXD034/TyJ	BXD34/TyJ	BXD34	1995	2001-07-10	003223	Repository Live	2	B6 female to D2 male F2 intercross	B6	F44+36	F44+39	86	F44+F35	Y	Y		F66					Y
BXD035	BXD35/Ty	BXD35	1995	Extinct by 2002		Extinct	2	B6 female to D2 male F2 intercross						Y	Y					33		Y
BXD036/TyJ	BXD36/TyJ	BXD36	1995	2001-07-24	003225	Extinct	2	B6 female to D2 male F2 intercross	B6	?			F44+F14pF22	Y	Y	F60	F65					Y
BXD037	BXD37/Ty	BXD37	1995	Extinct by 2002		Extinct	2	B6 female to D2 male F2 intercross						Y						19		Y
BXD038/TyJ	BXD38/TyJ	BXD38	1995	2001-07-02	003227	Repository Live	2	B6 female to D2 male F2 intercross	B6	F37+35	F37+38		F37+F33	Y	Y	F52	F51					Y
BXD039/TyJ	BXD39/TyJ	BXD39	1995	2001-07-02	003228	Repository Live	2	B6 female to D2 male F2 intercross	B6	F45+40	F45+41		F45+F36	Y	Y	F62	F69					Y
BXD040/TyJ	BXD40/TyJ	BXD40	1995	2001-08-22	003229	Repository Live	2	B6 female to D2 male F2 intercross	B6	F38+32	F38+35	86	F38+F31	Y	Y	F52	F59					Y
BXD041	BXD41/Ty	BXD41	1995	Extinct between 1998 and 2002		Extinct	2	B6 female to D2 male F2 intercross						Y						36		Y
BXD042/TyJ	BXD42/TyJ	BXD42	1995	2004-03-11	003230	Repository Live	2	B6 female to D2 male F2 intercross	B6	F43+46	F43+48		F43+F42	Y	Y	F60	F65					Y
BXD043/RwwJ	BXD43/RwwJ	BXD43	1999	2007-11-29	007093	Pre-order (est. Jun 17, 2019)	3	Advanced intercross progeny of B6 female to D2 male	B6	F38+21	F38+23	68	F38+F17	Y	Y		F46					Y
BXD044/RwwJ	BXD44/RwwJ	BXD44	1999	2007-11-29	007094	Repository Live	3	Advanced intercross progeny of B6 female to D2 male	B6	F59	F64	74	F31+F27	Y	Y		F41					Y
BXD045/RwwJ	BXD45/RwwJ	BXD45	1999	2009-09-02	007096	Repository Live	3	Advanced intercross progeny of B6 female to D2 male	B6	F20+22	F20+23		F20+F16	Y	Y		F40					Y
BXD046	BXD46		1999	Extinct by 2003		Extinct	3	Advanced intercross progeny of B6 female to D2 male														N
BXD047	BXD47		1999	Extinct by 2003		Extinct	3	Advanced intercross progeny of B6 female to D2 male														N
BXD048/RwwJ	BXD48/RwwJ	BXD48	1999	2007-11-29	007097	Repository Live	3	Advanced intercross progeny of B6 female to D2 male	B6	F33+21	F33+25	66	F33+F21	Y	Y		F41					Y
BXD048a/RwwJ	BXD48a/RwwJ	BXD48a (BXD96)	1999	2007-09-13	007139	Repository Live	3	Advanced intercross progeny of B6 female to D2 male	B6	F21+14	F21+23	54	F21+F18	Y	Y		F28					Y
BXD049/RwwJ	BXD49/RwwJ	BXD49	1999	2008-10-15	007098	Repository Live	3	Advanced intercross progeny of B6 female to D2 male	B6	F20+F21	F20+F24		F20+F18	Y	Y		F24		F36			Y
BXD050/RwwJ	BXD50/RwwJ	BXD50	1999	2008-01-17	007099	Repository Live	3	Advanced intercross progeny of B6 female to D2 male	B6	F22+F1	F22+F3	48	F21+F23	Y	Y		F29		F41			Y
BXD051/RwwJ	BXD51/RwwJ	BXD51	1999	2008-11-13	007100	Repository Live	3	Advanced intercross progeny of B6 female to D2 male	B6	F38+F25	F38+F29	74	F38+F23	Y	Y		F44	F55	F61			Y
BXD052	BXD52	BXD52	1999	Extinct by 2004		Extinct	3	Advanced intercross progeny of B6 female to D2 male						Y	Y					14		Y
BXD053/2RwwJ	BXD53/2RwwJ	BXD53	1999	2012-02-22	017749	Repository Live	3	Advanced intercross progeny of B6 female to D2 male	B6	?	?+F15		F12N2F30+F9	Y	Y		F29					Y
BXD054	BXD54	BXD54	1999	Extinct by 2004		Extinct	3	Advanced intercross progeny of B6 female to D2 male						Y	Y					12		Y
BXD055/RwwJ	BXD55/RwwJ	BXD55	1999	2007-09-13	007103	Repository Live	3	Advanced intercross progeny of B6 female to D2 male	B6	?	F?+21	48	F26+F19	Y	Y		F39		F35?			Y
BXD056/RwwJ	BXD56/RwwJ	BXD56	1999	2008-10-15	007104	Repository Live	3	Advanced intercross progeny of B6 female to D2 male	B6	F30+F21	F30+F25		F30+F21	Y	Y		F35		F35			Y
BXD057	BXD57		1999	Extinct before 2004		Extinct	3	Advanced intercross progeny of B6 female to D2 male												9		N
BXD058	BXD58		1999	Extinct by 2003		Extinct	3	Advanced intercross progeny of B6 female to D2 male														N
BXD059	BXD59	BXD59	1999	Extinct		Extinct	3	Advanced intercross progeny of B6 female to D2 male						Y	Y					12		Y
BXD060/RwwJ	BXD60/RwwJ	BXD60	1999	2007-11-29	007105	Pre-order (est. Aug 19, 2019)	3	Advanced intercross progeny of B6 female to D2 male	B6	F39+F3p	F39+F4pF2	71	F39+F15	Y	Y		F44					Y
BXD061/RwwJ	BXD61/RwwJ	BXD61	1999	2007-09-13	007106	Repository Live	3	Advanced intercross progeny of B6 female to D2 male	D2	F28+14	F28+17	50	F28+F13	Y	Y		F42		F42			Y
BXD062/RwwJ	BXD62/RwwJ	BXD62	1999	2007-07-04	007107	Repository Live	3	Advanced intercross progeny of B6 female to D2 male	B6	F49	F58	71	F36+F15	Y	Y		F41					Y
BXD063/RwwJ	BXD63/RwwJ	BXD63	1999	2009-09-16	007108	Repository Live	3	Advanced intercross progeny of B6 female to D2 male	B6	F44	F52	64	F45+F15	Y	Y		F34		F53			Y
BXD064/RwwJ	BXD64/RwwJ	BXD64	1999	2008-10-15	007109	Repository Live	3	Advanced intercross progeny of B6 female to D2 male	B6	F45+15	F45+22		F45+F17	Y	Y		F51					Y
BXD065/RwwJ	BXD65/RwwJ	BXD65	1999	2010-05-20	007110	Pre-order (est. Jun 3, 2019)	3	Advanced intercross progeny of B6 female to D2 male	B6	F29+15	F29+16	55	F29+F11	Y	Y		F33					Y
BXD065a/RwwJ	BXD65a/RwwJ	BXD65a (BXD97)	2000	2007-07-04	007140	Repository Live	3	Advanced intercross progeny of B6 female to D2 male	B6	?	F?+25		F31+F23	Y	Y		F37					Y
BXD065b/RwwJ	BXD65b/RwwJ	BXD65b (BXD92)	2000	2012-01-20	009677	Cryo Recovery	3	Advanced intercross progeny of B6 female to D2 male	B6	?				Y	Y		F44					Y
BXD066/RwwJ	BXD66/RwwJ	BXD66	1999	2008-01-17	007111	Repository Live	3	Advanced intercross progeny of B6 female to D2 male	B6	?	F?+2p+21	67	F33+F2pF17	Y	Y		F41		F53			Y
BXD067/RwwJ	BXD67/RwwJ	BXD67	2000	2009-09-02	007112	Repository Live	3	Advanced intercross progeny of B6 female to D2 male	B6	F35	F35		F34+F14	Y	Y		F28					Y
BXD068/RwwJ	BXD68/RwwJ	BXD68	2000	2007-09-13	007113	Repository Live	3	Advanced intercross progeny of B6 female to D2 male	B6	F21+27	F21+31	52	F21+F24	Y	Y		F36					Y
BXD069/RwwJ	BXD69/RwwJ	BXD69	2000	2007-09-13	007114	Repository Live	3	Advanced intercross progeny of B6 female to D2 male	B6	?	F?+24	68	F34+F19	Y	Y		F44					Y
BXD070/RwwJ	BXD70/RwwJ	BXD70	2000	2008-04-03	007115	Repository Live	3	Advanced intercross progeny of B6 female to D2 male	B6	F31+18	F31+26	63	F31+F19	Y	Y		F39		F49			Y
BXD071/RwwJ	BXD71/RwwJ	BXD71	2000	2009-11-13	007116	Repository Live	3	Advanced intercross progeny of B6 female to D2 male	B6	F26+24	F26+25	50	F26+F16	Y	Y		F31					Y
BXD072	BXD72	BXD72	2000	Extinct by 2003		Extinct	3	Advanced intercross progeny of B6 female to D2 male						Y						9		Y
BXD073/RwwJ	BXD73/RwwJ	BXD73	2000	2007-09-13	007117	Repository Live	3	Advanced intercross progeny of B6 female to D2 male	B6	F21+19	F21+21	71	F21+F17	Y	Y		F43					Y
BXD073a/RwwJ	BXD73a/RwwJ	BXD73a (BXD80)	2000	2008-01-17	007124	Repository Live	3	Advanced intercross progeny of B6 female to D2 male	B6	F27+16	F27+21	51	F27+F16	Y	Y		F35		F39			Y
BXD073b/RwwJ	BXD73b/RwwJ	BXD73b (BXD103)	2000	2008-12-10	007146	Repository Live	3	Advanced intercross progeny of B6 female to D2 male	B6	F17+19	F17+22	44	F17+F17		Y		F22		F34			Y
BXD074/RwwJ	BXD74/RwwJ	BXD74	2000	2008-10-15	007118	Repository Live	3	Advanced intercross progeny of B6 female to D2 male	D2	F45+14	F45+20	70	F45+F15	Y	Y		F49		F60			Y
BXD075/RwwJ	BXD75/RwwJ	BXD75	2000	2008-12-10	007119	Repository Live	3	Advanced intercross progeny of B6 female to D2 male	B6	F36+F18	F36+F20	50	F36+F16	Y	Y		F41					Y
BXD076	BXD76	BXD76	2000	Extinct by 2006		Extinct	3	Advanced intercross progeny of B6 female to D2 male						Y	Y					18		Y
BXD077/RwwJ	BXD77/RwwJ	BXD77	2000	2007-11-29	007121	Repository Live	3	Advanced intercross progeny of B6 female to D2 male	B6	F61	F63	69	F34+F25	Y	Y		F42					Y
BXD078/2RwwJ	BXD78/2RwwJ	BXD78	2000	2013-11-08	024029	Repository Live	3	Advanced intercross progeny of B6 female to D2 male	D2	F20p+F9	F20p+F10	36	F18N5F20+F6	Y	Y		F18N6F12		F26?		Backcrossed	Y
BXD079/RwwJ	BXD79/RwwJ	BXD79	2000	2008-10-15	007123	Repository Live	3	Advanced intercross progeny of B6 female to D2 male	B6	F21+F21	F21+F23	44	F21+F19	Y	Y		F40		F36?			Y
BXD080	BXD80			Extinct		Extinct	3	Advanced intercross progeny of B6 female to D2 male														N
BXD081/RwwJ	BXD81/RwwJ	BXD81	2000	2009-07-23	007125	Repository Live	3	Advanced intercross progeny of B6 female to D2 male	B6	F31+pF5pF2	F31+pF5pF10		F31+F5pF3	Y	Y		F35					Y
BXD082	BXD82		2000	Extinct by 2003		Extinct	3	Advanced intercross progeny of B6 female to D2 male							Y					8		Y
BXD083/RwwJ	BXD83/RwwJ	BXD83	2000	2008-11-13	007126	Repository Live	3	Advanced intercross progeny of B6 female to D2 male	B6	F26+F18	F26+F21	49	F26+F14	Y	Y		F32					Y
BXD084/RwwJ	BXD84/RwwJ	BXD84	2000	2008-12-10	007127	Repository Live	3	Advanced intercross progeny of B6 female to D2 male	B6	F20?+F18	F20?+F21	58	F29+F17	Y	Y		F34		F48			Y
BXD085/RwwJ	BXD85/RwwJ	BXD85	2000	2008-12-10	007128	Repository Live	3	Advanced intercross progeny of B6 female to D2 male	B6	F34+19	F34+20		F34+F14	Y	Y		F38					Y
BXD086/RwwJ	BXD86/RwwJ	BXD86	2000	2007-07-04	007129	Repository Live	3	Advanced intercross progeny of B6 female to D2 male	B6	F56	F62	67	F35+F23	Y	Y		F43		F55			Y
BXD087/RwwJ	BXD87/RwwJ	BXD87	2000	2007-09-13	007130	Repository Live	3	Advanced intercross progeny of B6 female to D2 male	B6	?	F?+21	58	F26+F19	Y	Y		F36		F46			Y
BXD088/2RwwJ	BXD88/2RwwJ	BXD88	2000	2012-02-22	017750	Repository Live	3	Advanced intercross progeny of B6 female to D2 male	B6	?	?+pF5		F15N5F21+F2pF4	Y	Y		F21					Y
BXD089/RwwJ	BXD89/RwwJ	BXD89		Extinct		Extinct	3	Advanced intercross progeny of B6 female to D2 male			F57	60		Y	Y							Y
BXD090/RwwJ	BXD90/RwwJ	BXD90	2000	2007-11-29	007133	Repository Live	3	Advanced intercross progeny of B6 female to D2 male	D2	F34+22	F35+pF2	71	F39+20	Y	Y		F41					Y
BXD091/2RwwJ	BXD91/2RwwJ	BXD91	2000	2013-06-12	017751	Repository Live	3	Advanced intercross progeny of B6 female to D2 male	D2	N1F29+F9	N1F29+F11		F16N4F21+F3pF8	Y	Y		F21					Y
BXD092	BXD92			Extinct		Extinct	3	Advanced intercross progeny of B6 female to D2 male														N
BXD093	BXD93	BXD93	2000	Extinct by 2003		Extinct	3	Advanced intercross progeny of B6 female to D2 male						Y						19		Y
BXD094	BXD94	BXD94	2000	Extinct by 2003		Extinct	3	Advanced intercross progeny of B6 female to D2 male						Y						15		Y
BXD095/RwwJ	BXD95/RwwJ	BXD95	2000	2012-01-20	007138	Repository Live	3	Advanced intercross progeny of B6 female to D2 male	D2	F22+F8	F22+F15		F22+F11	Y	Y		F26					Y
BXD096	BXD96			Extinct		Extinct	3	Advanced intercross progeny of B6 female to D2 male														N
BXD097	BXD97			Extinct		Extinct	3	Advanced intercross progeny of B6 female to D2 male														N
BXD098/RwwJ	BXD98/RwwJ	BXD98	2000	2007-07-04	007141	Repository Live	3	Advanced intercross progeny of B6 female to D2 male	B6	F28+26	F28+28		F28+F21	Y	Y		F40		F48			Y
BXD099/RwwJ	BXD99/RwwJ	BXD99	2000	2008-11-26	007142	Repository Live	3	Advanced intercross progeny of B6 female to D2 male	D2	F25+F22	F25+F24		F25+F20	Y	Y		F28				Lost at UTHSC in 2016 due to malocclusion	Y
BXD100/RwwJ	BXD100/RwwJ	BXD100	2000	2007-07-04	007143	Repository Live	3	Advanced intercross progeny of B6 female to D2 male	B6	F43	F51		F22+F23	Y	Y		F32					Y
BXD101/RwwJ	BXD101/RwwJ	BXD101	2000	2009-03-26	007144	Repository Live	3	Advanced intercross progeny of B6 female to D2 male	B6	F26+20	F26+22	58	F26+F14		Y		F29		F47			Y
BXD102/RwwJ	BXD102/RwwJ	BXD102	2000	2008-11-13	007145	Repository Live	3	Advanced intercross progeny of B6 female to D2 male	B6	F21+F21	F21+F23	48	F21+F19		Y		F27		F39			Y
BXD103	BXD103			Extinct		Extinct	4	B6 female to D2 male F2 intercross														N
BXD104	BXD104	BXD104	2009	Extinct		Extinct	4	B6 female to D2 male F2 intercross									F10		Extinct	11		Y
BXD105	BXD105	BXD105	2009	Extinct		Extinct	4	B6 female to D2 male F2 intercross									F12		F13N5F5			Y
BXD106	BXD106	BXD106	2009	Extinct		Extinct	4	B6 female to D2 male F2 intercross									F7		Extinct	8		Y
BXD107	BXD107	BXD107	2009	Extinct		Extinct	4	B6 female to D2 male F2 intercross									F14		Extinct	15		Y
BXD108	BXD108	BXD108	2009	Extinct		Extinct	4	B6 female to D2 male F2 intercross									F11		Extinct	12		Y
BXD109	BXD109	BXD109	2009	Extinct		Extinct	4	B6 female to D2 male F2 intercross									F11	F13	F13N1F7	F13N1F7	At least one backcross	Y
BXD110	BXD110	BXD110	2009	Extinct		Extinct	4	B6 female to D2 male F2 intercross									F11		F8	F10N3F8		Y
BXD111/RwwJ	BXD111/RwwJ	BXD111	2009		030872	Pre-order (est. Sep 30, 2019)	4	B6 female to D2 male F2 intercross	B6	?		31	F24						F21			Y
BXD112	BXD112	BXD112	2009	Extinct		Extinct	4	B6 female to D2 male F2 intercross			?+F1						F10		F23	23	backcross started in 2015 but apparent failure by 2017	Y
BXD113/RwwJ	BXD113/RwwJ	BXD113	2009	2013-11-08	024030	Repository Live	4	B6 female to D2 male F2 intercross	B6	F25+F7	F25+F16	46	F25+F1pF6				F14	F23	F30			Y
BXD114	BXD114	BXD114	2009		-	UTHSC	4	B6 female to D2 male F2 intercross	B6	-		17	F9N7F12				F8		F7			Y
BXD115	BXD115	BXD115	2009	Extinct		Extinct	4	B6 female to D2 male F2 intercross									F9		Extinct	10		Y
BXD116	BXD116	BXD116	2009	Extinct		Extinct	4	B6 female to D2 male F2 intercross									F9		F10N3F5	F10N3F5		Y
BXD117	BXD117	BXD117	2009	Extinct		Extinct	4	B6 female to D2 male F2 intercross									F7		Extinct	8		Y
BXD118	BXD118			Extinct		Extinct	4	B6 female to D2 male F2 intercross														N
BXD119	BXD119	BXD119	2009	Extinct		Extinct	4	B6 female to D2 male F2 intercross									F7		Extinct	8		Y
BXD120	BXD120	BXD120	2009	Extinct		Extinct	4	B6 female to D2 male F2 intercross									F7		Extinct	8		Y
BXD121	BXD121	BXD121	2009	Extinct		Extinct	4	B6 female to D2 male F2 intercross									F7		F13N3	F13N3		Y
BXD122/RwwJ	BXD122/RwwJ	BXD122	2009		030873	Registering Interest	4	B6 female to D2 male F2 intercross	B6	?	?+F1	28	F23				F11	F15	F21			Y
BXD122a	BXD122a		2009	Extinct		Extinct	4	B6 female to D2 male F2 intercross									F11	F15	F21			Y
BXD123/RwwJ	BXD123/RwwJ	BXD123	2009	2014-09-05	025974	Cryo Recovery	4	B6 female to D2 male F2 intercross	B6	?		38	F30				F9	F20	F25			Y
BXD124/RwwJ	BXD124/RwwJ	BXD124	2009	2014-09-05	025975	Repository Live	4	B6 female to D2 male F2 intercross	B6	F21+F8	F21+F9	38	F21+F1pF4				F11	F20	F26			Y
BXD125/RwwJ	BXD125/RwwJ	BXD125	2009	2013-11-08	024031	Repository Live	4	B6 female to D2 male F2 intercross	B6	F22+F5	F22+F11	39	F22+F18				F10	F23	F30			Y
BXD126	BXD126	BXD126	2009	Extinct after 2013		Extinct	4	B6 female to D2 male F2 intercross									F10		Extinct	11		Y
BXD127	BXD127	BXD127	2009		-	UTHSC	4	B6 female to D2 male F2 intercross	B6	-		10	F14N3F6				F8		F14N2F2			Y
BXD128/RwwJ	BXD128/RwwJ	BXD128	2009		030874	Repository Live	4	B6 female to D2 male F2 intercross	B6	?	?+F3	28	F26				F9	F18	F23			Y
BXD128a/RwwJ	BXD128a/RwwJ	BXD128a	2009		030875	Repository Live	4	B6 female to D2 male F2 intercross	B6	?	?+F4	32					F9	F16	F21			Y
BXD129	BXD129			Extinct		Extinct	4	B6 female to D2 male F2 intercross														N
BXD130	BXD130	BXD130	2009	Extinct		Extinct	4	B6 female to D2 male F2 intercross									F7		F7N1F5			Y
BXD131	BXD131	BXD131	2009			UTHSC	4	B6 female to D2 male F2 intercross	B6			14	F10N8F9				F9		F10N8F4			Y
BXD132	BXD132	BXD132	2009	Extinct 2016		Extinct	4	B6 female to D2 male F2 intercross									F10	F12	F12N8F2			Y
BXD133	BXD133	BXD133	2009	Extinct		Extinct	4	B6 female to D2 male F2 intercross									F6		Extinct	7		Y
BXD134	BXD134	BXD134	2009	Extinct		Extinct	4	B6 female to D2 male F2 intercross									F9		F9N1F7			Y
BXD135	BXD135	BXD135	2009	Extinct		Extinct	4	B6 female to D2 male F2 intercross									F6		Extinct	7		Y
BXD136	BXD136	BXD136	2009	Extinct		Extinct	4	B6 female to D2 male F2 intercross									F7		Extinct	8		Y
BXD137	BXD137	BXD137	2009			UTHSC	4	B6 female to D2 male F2 intercross	B6			16	F11N4F7				F8	F11	F11N4F7			Y
BXD138	BXD138	BXD138	2009	Extinct		Extinct	4	B6 female to D2 male F2 intercross									F7		Extinct	8		Y
BXD139	BXD139	BXD139	2009			UTHSC	4	B6 female to D2 male F2 intercross	B6			14	F11N3F9				F8		F11N3F4			Y
BXD140	BXD140		2009	Extinct		Extinct	4	B6 female to D2 male F2 intercross				20					F8		F8N1F6			Y
BXD141/RwwJ	BXD141/RwwJ	BXD141	2009		029865	Pre-order (est. Jun 3, 2019)	4	B6 female to D2 male F2 intercross	B6	?	F27+F1	28	F24				F9	F19	F22			Y
BXD142	BXD142	BXD142	2009	Extinct		Extinct	4	B6 female to D2 male F2 intercross									F6		Extinct	7		Y
BXD143	BXD143			Extinct		Extinct	4	B6 female to D2 male F2 intercross														N
BXD144/RwwJ	BXD144/RwwJ	BXD144	2009	2014-09-05	025984	Repository Live	4	B6 female to D2 male F2 intercross	B6	?	F?+F5	37	F28				F9		F24			Y
BXD145	BXD145	BXD145	2009	Extinct		Extinct	4	B6 female to D2 male F2 intercross									F7		Extinct	8		Y
BXD146	BXD146	BXD146	2009	Extinct		Extinct	4	B6 female to D2 male F2 intercross									F8		F12N2F7			Y
BXD147	BXD147	BXD147	2009			UTHSC	4	B6 female to D2 male F2 intercross	B6			N3F8	F23				F8		F23		Backcrossed at about F23 to C57BL/6J female, then 3 backcrosses to F23 male, followed by inbreeding again	Y
BXD148	BXD148	BXD148	2009			UTHSC	4	B6 female to D2 male F2 intercross	B6			14	F11N3F9				F8	F11	F11N3F5			Y
BXD149	BXD149	BXD149	2009			UTHSC	4	B6 female to D2 male F2 intercross	B6			13	F9N4F7				F7		F9N4F3			Y
BXD150/RwwJ	BXD150/RwwJ	BXD150	2009		029867	Repository Live	4	B6 female to D2 male F2 intercross	B6	?	F27+F5	34	F27				F8		F23			Y
BXD151/RwwJ	BXD151/RwwJ	BXD151	2009		029868	Repository Live	4	B6 female to D2 male F2 intercross	B6	?	?+F5	37	F27				F8	F11	F22			Y
BXD152/RwwJ	BXD152/RwwJ	BXD152	2009		029869	Repository Live	4	B6 female to D2 male F2 intercross	B6	F25+F2	F25+F5	35	F26				F9	F16	F22			Y
BXD153	BXD153	BXD153	2009	Extinct		Extinct	4	B6 female to D2 male F2 intercross									F7		Extinct	7		Y
BXD154/RwwJ	BXD154/RwwJ	BXD154	2009	2014-09-05	025976	Repository Live	4	B6 female to D2 male F2 intercross	B6	F20+F8	F20+F11	38	F20+pF5				F9		F24			Y
BXD155	BXD155	BXD155	2009			UTHSC	4	B6 female to D2 male F2 intercross	B6			32	F22				F7	F15	F19			Y
BXD156/RwwJ	BXD156/RwwJ	BXD156	2009		029871	Repository Live	4	B6 female to D2 male F2 intercross	B6	?	?+pF5		F28				F7	F16	F23			Y
BXD156a	BXD156a		2009	Extinct in 2015		Extinct	4	B6 female to D2 male F2 intercross											Extinct	8		Y
BXD157/RwwJ	BXD157/RwwJ	BXD157	2009		029872	Repository Live	4	B6 female to D2 male F2 intercross	B6	?	?+F6		F23				F7	F16	F22			Y
BXD158	BXD158			Extinct		Extinct	5	Advanced intercross progeny of B6 female to D2 male (G8-G9, donated by A. Palmer)														N
BXD159	BXD159			Extinct		Extinct	5	Advanced intercross progeny of B6 female to D2 male (G8-G9, donated by A. Palmer)														N
BXD160/RwwJ	BXD160/RwwJ	BXD160	2009		029873	Repository Live	5	Advanced intercross progeny of B6 female to D2 male (G8-G9, donated by A. Palmer)	B6	F27+F2	F27+F4	36	F28						F23			Y
BXD161/RwwJ	BXD161/RwwJ	BXD161	2009	2014-09-05	025985	Repository Live	5	Advanced intercross progeny of B6 female to D2 male (G8-G9, donated by A. Palmer)	B6	F23+F5	F23+F10	40	F23+pF3				F7		F25			Y
BXD162	BXD162	BXD162	2009			UTHSC	5	Advanced intercross progeny of B6 female to D2 male (G8-G9, donated by A. Palmer)	B6			18	F10N6F9				F6		F10N6F4			Y
BXD163	BXD163			Extinct		Extinct	5	Advanced intercross progeny of B6 female to D2 male (G8-G9, donated by A. Palmer)														N
BXD164	BXD164			Extinct		Extinct	5	Advanced intercross progeny of B6 female to D2 male (G8-G9, donated by A. Palmer)														N
BXD165	BXD165	BXD165	2009			Extinct	5	Advanced intercross progeny of B6 female to D2 male (G8-G9, donated by A. Palmer)									F6		Extinct	6		Y
BXD166	BXD166			Extinct		Extinct	5	Advanced intercross progeny of B6 female to D2 male (G8-G9, donated by A. Palmer)														N
BXD167	BXD167			Extinct		Extinct	5	Advanced intercross progeny of B6 female to D2 male (G8-G9, donated by A. Palmer)														N
BXD168/RwwJ	BXD168/RwwJ	BXD168	2009		029874	Pre-order (est. Apr 8, 2019)	5	Advanced intercross progeny of B6 female to D2 male (G8-G9, donated by A. Palmer)	B6	F24+F1	F?+F4	29	F25				F6		F21			Y
BXD169/RwwJ	BXD169/RwwJ	BXD169	2010		029876	Repository Live	5	Advanced intercross progeny of B6 female to D2 male (G8-G9, donated by A. Palmer)	B6	?	?+F5	31	F26						F20			Y
BXD170/RwwJ	BXD170/RwwJ	BXD170	2010		029878	Repository Live	5	Advanced intercross progeny of B6 female to D2 male (G8-G9, donated by A. Palmer)	B6	F32+F3	F32+F6	45	F34						F27			Y
BXD171/RwwJ	BXD171/RwwJ	BXD171	2010		029879	Pre-order (est. Jun 3, 2019)	5	Advanced intercross progeny of B6 female to D2 male (G8-G9, donated by A. Palmer)	B6	?	F?+F1	36	F28						F23			Y
BXD172/RwwJ	BXD172/RwwJ	BXD172	2010		029880	Repository Live	5	Advanced intercross progeny of B6 female to D2 male (G8-G9, donated by A. Palmer)	B6	?	F31+F4	41	F32						F26			Y
BXD173	BXD173	BXD173	2010			UTHSC	5	Advanced intercross progeny of B6 female to D2 male (G8-G9, donated by A. Palmer)	B6				F6N3F13				F6		F6N3F9			Y
BXD174	BXD174	BXD174	2010			UTHSC	5	Advanced intercross progeny of B6 female to D2 male (G8-G9, donated by A. Palmer)	B6			21	F6N6F12						F6N6F7			Y
BXD175	BXD175	BXD175	2010	Extinct in 2017		Extinct	5	Advanced intercross progeny of B6 female to D2 male (G8-G9, donated by A. Palmer)	B6				F18						F18		Terminate by crossing to BXD209 to generate RIX BXD228 (Jan 2017 attempt)	Y
BXD176	BXD176	BXD176	2010			UTHSC	5	Advanced intercross progeny of B6 female to D2 male (G8-G9, donated by A. Palmer)	B6			20	F6N3F12						F6N3F9			Y
BXD177/RwwJ	BXD177/RwwJ	BXD177	2010		029881	Repository Live	5	Advanced intercross progeny of B6 female to D2 male (G8-G9, donated by A. Palmer)	B6	?	?+F5	30	F22						F19			Y
BXD178/RwwJ	BXD178/RwwJ	BXD178	2010		029882	Repository Live	5	Advanced intercross progeny of B6 female to D2 male (G8-G9, donated by A. Palmer)	B6	?	?+F3	30	F23						F19			Y
BXD179	BXD179			Extinct		Extinct	5	Advanced intercross progeny of B6 female to D2 male (G8-G9, donated by A. Palmer)														N
BXD180/RwwJ	BXD180/RwwJ	BXD180	2010		029883	Repository Live	5	Advanced intercross progeny of B6 female to D2 male (G8-G9, donated by A. Palmer)	B6	F26+F3	F26+F4	38	F26						F20			Y
BXD181	BXD181	BXD181	2010			UTHSC	5	Advanced intercross progeny of B6 female to D2 male (G8-G9, donated by A. Palmer)	B6			13	F18N2F5						F18			Y
BXD182	BXD182			Extinct		Extinct	5	Advanced intercross progeny of B6 female to D2 male (G8-G9, donated by A. Palmer)														N
BXD183	BXD183	BXD183	2010			UTHSC	5	Advanced intercross progeny of B6 female to D2 male (G8-G9, donated by A. Palmer)	B6			19	F7N4F13						F7N4F8			Y
BXD184/RwwJ	BXD184/RwwJ	BXD184	2010		029884	Repository Live	5	Advanced intercross progeny of B6 female to D2 male (G8-G9, donated by A. Palmer)	B6	?	?+F6		F22						F18			Y
BXD185	BXD185			Extinct		Extinct	5	Advanced intercross progeny of B6 female to D2 male (G8-G9, donated by A. Palmer)														N
BXD186/RwwJ	BXD186/RwwJ	BXD186	2010		029885	Registering Interest	5	Advanced intercross progeny of B6 female to D2 male (G8-G9, donated by A. Palmer)	B6	F25+F1	F25+F1	31	F25						F21			Y
BXD187/RwwJ	BXD187/RwwJ	BXD187	2013		031974	Pre-order (est. Jul 29, 2019)	6	B6 female to D2 male F2 intercross	B6	?	F21+F1	24	F17						F12			Y
BXD188	BXD188	BXD188	2013	Extinct 2016		Extinct	6	B6 female to D2 male F2 intercross											F13		Used to make RIX with BXD109	Y
BXD189	BXD189	BXD189	2013	Extinct 2016		Extinct	6	B6 female to D2 male F2 intercross											F12		Used to make BXD225 RIX with BXD140	Y
BXD190/RwwJ	BXD190/RwwJ	BXD190	2013		030876	Repository Live	6	B6 female to D2 male F2 intercross	B6	?	?+F3	28	F18						F13			Y
BXD191/RwwJ	BXD191/RwwJ	BXD191	2013		030877	Repository Live	6	B6 female to D2 male F2 intercross	B6	?	?+F5	28	F17						F10			Y
BXD192	BXD192	BXD192	2013	Extinct 2016		Extinct	6	B6 female to D2 male F2 intercross											F8		Used to make RIX with BXD196 to make BXD227	Y
BXD193	BXD193	BXD193	2013	Extinct 2015		Extinct	6	B6 female to D2 male F2 intercross											F7			Y
BXD194/RwwJ	BXD194/RwwJ	BXD194	2013		030878	Repository Live	6	B6 female to D2 male F2 intercross	B6	?	?+F5	25	F17						F12			Y
BXD195/RwwJ	BXD195/RwwJ	BXD195	2013		030879	Registering Interest	6	B6 female to D2 male F2 intercross	B6	?		29	F19						F13			Y
BXD196	BXD196	BXD196	2013	Extinct		Extinct	6	B6 female to D2 male F2 intercross	B6				F16						F11		Used to make RIX with BXD192 to make BXD227	Y
BXD197/RwwJ	BXD197/RwwJ	BXD197	2013		030880	Repository Live	6	B6 female to D2 male F2 intercross	B6	?	?+F4	28	F18						F12			Y
BXD198	BXD198	BXD198	2013			UTHSC	6	B6 female to D2 male F2 intercross	B6			19	F15						F11			Y
BXD199/RwwJ	BXD199/RwwJ	BXD199	2013		030881	Repository Live	6	B6 female to D2 male F2 intercross	B6	?	?+F4	31	F18						F11			Y
BXD200	BXD200	BXD200	2013	Extinct		Extinct	6	B6 female to D2 male F2 intercross											F11		Used to make RIX with BXD207 to make BXD224	Y
BXD201	BXD201	BXD201	2013	Extinct 2017		Extinct	6	B6 female to D2 male F2 intercross	B6				F10						F9		Crossed to female C57BL/6J at F10 in August 2016, then back to BXD201 male for N generations	Y
BXD202/RwwJ	BXD202/RwwJ	BXD202	2013		031975	Pre-order (est. Mar 25, 2019)	6	B6 female to D2 male F2 intercross	B6	?	F21+F2	25	F15						F10			Y
BXD203	BXD203	BXD203	2013	Extinct 2015		Extinct	6	B6 female to D2 male F2 intercross											F6			Y
BXD204	BXD204	BXD204	2013			UTHSC	6	B6 female to D2 male F2 intercross	B6			17	F15						F11			Y
BXD205	BXD205	BXD205	2013			UTHSC	6	B6 female to D2 male F2 intercross	B6			22	F15						F11			Y
BXD206	BXD206	BXD206	2013	Extinct March 2016		Extinct	6	B6 female to D2 male F2 intercross											F11		Used to make RIX with BXD110 to make BXD222	Y
BXD207	BXD207	BXD207	2013	Extinct June 2016		Extinct	6	B6 female to D2 male F2 intercross											F10		Used to make RIX with BXD200 to make BXD224	Y
BXD208	BXD208	BXD208	2013	Extinct		Extinct	6	B6 female to D2 male F2 intercross											F9			Y
BXD209	BXD209	BXD209	2013	Extinct 2016		Extinct	6	B6 female to D2 male F2 intercross	B6				F10						F8		Used to make RIX with BXD175a to make BXD228 in Jan 2017	Y
BXD210/RwwJ	BXD210/RwwJ	BXD210	2013		031976	Registering Interest	6	B6 female to D2 male F2 intercross	B6	?		23	F15						F10			Y
BXD211	BXD211	BXD211	2013			UTHSC	6	B6 female to D2 male F2 intercross	B6				F16						F11			Y
BXD212	BXD212	BXD212	2013	Extinct		Extinct	6	B6 female to D2 male F2 intercross											F11			Y
BXD213	BXD213	BXD213	2013			UTHSC	6	B6 female to D2 male F2 intercross	B6			20	F15						F11			Y
BXD214/RwwJ	BXD214/RwwJ	BXD214	2013		030882	Repository Live	6	B6 female to D2 male F2 intercross	B6	?	?+F3	26	F16						F11			Y
BXD215/RwwJ	BXD215/RwwJ	BXD214	2013		031977	Pre-order (est. Mar 25, 2019)	6	B6 female to D2 male F2 intercross	B6	?	F21+F2	22	F15						F9			Y
BXD216/RwwJ	BXD216/RwwJ	BXD216	2013		031978	Pre-order (est. Mar 25, 2019)	6	B6 female to D2 male F2 intercross	B6	?	F23+F2	26	F17						F11			Y
BXD217	BXD217	BXD217	2013			UTHSC	6	B6 female to D2 male F2 intercross	B6			14	F11						F7			Y
BXD218	BXD218	BXD218	2013			UTHSC	6	B6 female to D2 male F2 intercross	B6			22	F13						F8			Y
BXD219	BXD219	BXD219	2013			UTHSC	6	B6 female to D2 male F2 intercross	B6			20	F14						F9			Y
BXD220	BXD220	BXD220	2013	Extinct March 2016		Extinct	6	B6 female to D2 male F2 intercross											F7		Used to make RIX with BXD130a to make BXD221 in 2016	Y
BXD221	BXD221		2016			UTHSC	6	B6 female to D2 male F2 intercross	B6			11	(BXD220-F8 X BXD130-F7N2F6)F3								(BXD220-F8 X BXD130-F7N2F6)	Y
BXD222	BXD222		2016			UTHSC	6	B6 female to D2 male F2 intercross	B6			13	(BXD110-F10N3F9 X BXD206-F13)F3								(BXD110N3-F9 X BXD206-F13)	Y
BXD223	BXD223		2016			UTHSC	6	B6 female to D2 male F2 intercross	B6			12	(BXD188-F16 X BXD140-F8N1toFemB6D2F1F8)F4								(BXD188-F16 X BXD140-F8N1(to female B6D2F1)F8	Y
BXD224	BXD224		2016			UTHSC	6	B6 female to D2 male F2 intercross	B6			14	(BXD200-F12 X BXD207-F10)F4								(BXD200-F12 X BXD207-F10)	Y
BXD225	BXD225		2016	Extinct August 2018		Extinct	6	B6 female to D2 male F2 intercross	B6				(BXD109F13N1F9 X BXD189-F14)F3								(BXD109F13N1F9 X BXD189-F14)	Y
BXD226	BXD226		2016			UTHSC	6	B6 female to D2 male F2 intercross	B6			11	(BXD212-F14 X BXD134-F8)F3								(BXD212-F14 X BXD134-F8)	Y
BXD227	BXD227		2016			UTHSC	6	B6 female to D2 male F2 intercross	B6			11	(BXD192-F8 X BXD196-F16)F2								(BXD192-F8 X BXD196-F16)	Y
BXD228	BXD228		2017	Extinct August 2018		Extinct	6	B6 female to D2 male F2 intercross													(BXD209-F10 x BXD175a-F18N5F3)	N
